# Redox potential defines functional states of adult hippocampal stem cells

**DOI:** 10.1101/606186

**Authors:** Vijay S Adusumilli, Tara L Walker, Rupert W Overall, Gesa M Klatt, Salma A Zeidan, Tim J Fischer, Sara Zocher, Alex M Sykes, Susanne Reinhardt, Andreas Dahl, Dilyana G Kirova, Jörg Mansfeld, Annette E Rünker, Gerd Kempermann

## Abstract

Intracellular redox states regulate the balance between stem cell maintenance and activation. Increased levels of reactive oxygen species (ROS) are linked to proliferation and lineage specification. In contrast to this general principle, we show that in the hippocampus of adult mice it is the quiescent neural stem cells (NSCs) that maintain the highest ROS levels (hiROS). Classifying NSCs based on intracellular ROS content identified subpopulations with distinct molecular profiles, corresponding to functional states. Shifts in ROS content primed cells for a subsequent transition of cellular state, with lower cellular ROS content marking activity and differentiation. Physical activity, a known physiological activator of adult hippocampal neurogenesis, recruited the quiescent hiROS NSCs into proliferation via a transient Nox2-dependent ROS surge. In the absence of Nox2, baseline neurogenesis was unaffected, but the activity-induced increase in proliferation disappeared. These results describe a novel mechanism linking the modulation of cellular ROS by behavioral cues to the maintenance and activation of adult NSCs.

**Highlights:**

- Quiescent adult hippocampal stem cells are characterized by high intracellular ROS
- Changes in intracellular ROS content precede changes in cellular state
- Acute physical activity recruits quiescent cells into active proliferation
- This recruitment is marked by a Nox2-dependent ROS spike in hiROS stem cells and represents an independent mode of cell cycle entry

**Graphical Abstract:** 
