## Supplementary material for "Redox potential defines functional states of adult hippocampal stem cells": Table_replicate_numbers

### Sheet: Sheet1
experiment	genotype	age	sex	no. of animals per group/sample	n	corresponding figure	notes
BrdU to label proliferating cells post variable bouts of running	C57BL/6JRj	8 weeks	female	8	8	1A; S1A	each condition has 8 animals/group
CldU-IdU dual labeling paradigm- 3 groups of 5S, 2R, 5R	C57BL/6JRj	8 weeks	female	8	8	1B, C, D, E, F	each condition has 8 animals/group
comparison of expression profiles of Nes-GFP+ cells of the DG and SVZ	C57BL/6-Tg(Nes-EGFP); Yamaguchi et al. Neuroreport 2000	6-8 weeks	female	1	5	2A - D; S2	Nes-GFP+ cells from DG and SVZ isolated from same animal; each sample represents independent sample
ROS profiling of cells DG/ SVZ	C57BL/6JRj	6-8 weeks	female	4-5 animals/ sample	5	3A- C; 3E- G	each sample had isolated cells from DG/ SVZ of 4-5 animals
Neurosphere post 2 way ROS gating	C57BL/6JRj	6-8 weeks	female	4-5 animals/ sample	5	S3F	each sample had isolated, sorted cells from DG/ SVZ of 4-5 animals
Neurosphere post 4 way ROS gating	C57BL/6JRj	6-8 weeks	female	4-5 animals/ sample	5	3D; 3H	each sample had isolated, sorted cells from DG/ SVZ of 4-5 animals
Neurosphere post 4 way ROS gating to test the effect of stimulant (KCl; NE)	C57BL/6JRj	6-8 weeks	female	4-5 animals/ sample	5	3D; 3H	each sample had isolated, sorted cells from DG/ SVZ of 4-5 animals; sample divided into 3 groups post sorting- unstimulated, KCl stimulated, NE stimulated
ROS profiling of Nes-GFP+ cells DG/ SVZ	C57BL/6-Tg(Nes-EGFP)	6-8 weeks	mixed; sex- matched	4-5 animals/ sample	4	3I- M	each sample had isolated cells from DG/ SVZ of 4-5 animals
Expression profiling of Nes-GFP+ cells of different ROS classes	C57BL/6-Tg(Nes-EGFP)	6-8 weeks	female	1	5	4A- F; S4	Nes-GFP+ cells of 3 different ROS classes were identified and sorted from the DG of a single animal; 1 animal/ ROS class/ sample
1-day running paradigm followed by ROS profiling of Nes-GFP+ from DG	C57BL/6-Tg(Nes-EGFP)	6-8 weeks	mixed; sex- matched groups	4-5 animals/ group	6	5A, B	each n had 2 groups of standard housed mice and mice with running wheel;
1-day running paradigm followed by ROS profiling of Nes-GFP+ from SVZ	C57BL/6-Tg(Nes-EGFP)	6-8 weeks	mixed; sex- matched groups	4-5 animals/ group	4	S5A, B	each n had 2 groups of standard housed mice and mice with running wheel; DG from the same animals were also processed
4-day running paradigm followed by ROS profiling of Nes-GFP+ from DG	C57BL/6-Tg(Nes-EGFP)	6-8 weeks	mixed; sex- matched groups	4-5 animals/ group	6	5A, B	each n had 2 groups of standard housed mice and mice with running wheel;
1-day running paradigm followed by mitoROS profiling of Nes-GFP+ from DG	C57BL/6-Tg(Nes-EGFP)	6-8 weeks	mixed; sex- matched groups	4-5 animals/ group	3	5C, D	each n had 2 groups of standard housed mice and mice with running wheel;
ROS profiling of Nes-GFP+ cells DG in wildtype and Nox2 mutant animals	C57BL/6-Tg(Nes-EGFP)::B6.129S-Cybbtm1Din/J	6-8 weeks	Nox2+/+ and Nox2+/y wildtypes; Nox2-/y males	4-5 animals/ group	5	S5C, D	each n had 2 groups of standard housed mice
1-day running and ROS profiling of Nes-GFP+ cells DG in Nox2 mutant animals	C57BL/6-Tg(Nes-EGFP)::B6.129S-Cybbtm1Din/J	6-8 weeks	Nox2-/y males	4-5 animals/ group	5	5E, F	each n had 2 groups of standard housed mice and mice with running wheel;
4-day running and ROS profiling of Nes-GFP+ cells DG in Nox2 mutant animals	C57BL/6-Tg(Nes-EGFP)::B6.129S-Cybbtm1Din/J	6-8 weeks	Nox2-/y males	4-5 animals/ group	4	5E, F	each n had 2 groups of standard housed mice and mice with running wheel;
Analysis of Ki67+ cells in wildtype and Nox2 mutants post 10 day running paradigm	B6.129S-Cybbtm1Din/J	6-8 weeks	Nox2+/+ females or Nox2+/y males wildtype littermates; Nox2-/- females and Nox2-/y males	WT STD n = 12; WT RUN n = 13; Nox2 mutant STD n = 12 and Nox2 mutant RUN n = 13	8	5G	each condition has at least 10 animals/group
Neurosphere assay with wildtype and Nox2 mutant; with and without KCL stimulation	B6.129S-Cybbtm1Din/J	6-8 weeks	Nox2+/+ females or Nox2+/y males wildtype littermates; Nox2-/- females and Nox2-/y males	1	5 WT (unstimulated); 5 WT (KCl stimulated); 6 NOX2 Mutants (unstimulated); 5 Nox2 mutants (KCl stimulated)	5H	each n had one animal for unstimulated/ stimulated with KCl conditions
